# Metabolic interactions of a minimal bacterial consortium drive robust nitritation at acidic pH

**DOI:** 10.1101/2023.10.29.564480

**Authors:** Gaofeng Ni, Zicheng Su, Yu Wang, Zhiyao Wang, Mengxiong Wu, Zhengshuang Hua, Shihu Hu, Zhiguo Yuan, Jianhua Guo, Chris Greening, Min Zheng

## Abstract

Microbial communities efficiently mediate aerobic ammonia oxidation even at acidic pH. However, little is known about the adaptations and interactions that allow these communities to withstand challenges such as acidic stress, reactive nitrogen species, and resource deprivation under such conditions. Here we combined metagenomic analysis and biogeochemical measurements to infer the composition, metabolic interactions, and stress adaptation mechanisms of microbial consortia in three acidic nitritation bioreactors, operating at pH 5 to 2. This resulted in the recovery of 70 high-quality and mostly novel metagenome-assembled genomes (MAGs). The dominant ammonia oxidiser across all three bioreactors was a novel proteobacterium, herein named Candidatus (*Ca*.) Nitrosoglobus kelleri, that we enriched to a relative abundance of 55%. Also present were several heterotrophic bacteria that are predicted to engage in metabolically cross-feeding with the *Nitrosoglobus*. Particularly abundant were mycobacteria, including the novel actinobacterium *Ca*. Mycobacterium cookii, which are predicted to use organic carbon, hydrogen, carbon monoxide, sulfide and possibly nitrite as energy sources to drive aerobic respiration and denitrification. Remarkably, we observed efficient conversion of ammonia to nitrate even at pH 2, by a minimalistic community comprising the *Nitrosoglobus* and *Mycobacterium* as its only core members. Genomic analysis suggests these bacteria each use multiple strategies to maintain intracellular pH homeostasis, detoxify reactive nitrogen species, and scavenge nutrients at this pH. Altogether, these findings reveal that minimal communities can drive a key biogeochemical process even at acidic pH, and have implications for understanding nitrogen cycling and enhancing wastewater treatment.
