## Supplementary material for "Metabolic interactions of a minimal bacterial consortium drive robust nitritation at acidic pH": Tab. S3

### Sheet: output
KOfam	R1_bin45	R2_bin10	R3_bin1
Transporters
Na+:H+ antiporter, NhaA family	GIAOKLLK_00290	AEIPOBHL_00869	AOBMBJOP_01452
putative Mg2+ transporter-C (MgtC) family protein	GIAOKLLK_00661	NA	AOBMBJOP_00155
putative inorganic carbon (HCO3-) transporter	GIAOKLLK_01749	AEIPOBHL_01775	AOBMBJOP_01845
proton-dependent oligopeptide transporter, POT family	GIAOKLLK_00253	AEIPOBHL_01006	AOBMBJOP_01849
Mitigation of oxidative stress
glutathione S-transferase EC:2.5.1.18	GIAOKLLK_00052	AEIPOBHL_00791	AOBMBJOP_00947
glutathione-independent formaldehyde dehydrogenase EC:1.2.1.46	GIAOKLLK_01527	AEIPOBHL_00709	AOBMBJOP_00030
S-formylglutathione hydrolase EC:3.1.2.12	GIAOKLLK_01292	AEIPOBHL_01677	AOBMBJOP_01795
asparagine synthase (glutamine-hydrolysing) EC:6.3.5.4	GIAOKLLK_00001	AEIPOBHL_01350	AOBMBJOP_01862
deaminated glutathione amidase EC:3.5.1.128	GIAOKLLK_00989	NA	AOBMBJOP_01588
Efflux systems
membrane fusion protein, copper/silver efflux system	GIAOKLLK_00037	AEIPOBHL_00806	AOBMBJOP_00932
membrane fusion protein, heavy metal efflux system	GIAOKLLK_00044	AEIPOBHL_00799, AEIPOBHL_01670	AOBMBJOP_00939
membrane fusion protein, heavy metal efflux system	GIAOKLLK_01452	AEIPOBHL_00933	AOBMBJOP_01277
membrane fusion protein, multidrug efflux system	GIAOKLLK_00573	AEIPOBHL_01657	AOBMBJOP_00516
membrane fusion protein, multidrug efflux system	GIAOKLLK_01357	AEIPOBHL_01800	AOBMBJOP_01836
MFS transporter, DHA2 family, multidrug resistance protein	GIAOKLLK_01816	AEIPOBHL_01801	AOBMBJOP_00529
MFS transporter, DHA2 family, multidrug resistance protein	GIAOKLLK_01819	AEIPOBHL_01804	AOBMBJOP_00526
MFS transporter, FSR family, fosmidomycin resistance protein	GIAOKLLK_01133	AEIPOBHL_00225	AOBMBJOP_01545
outer membrane protein, heavy metal efflux system	GIAOKLLK_01453	AEIPOBHL_00932	AOBMBJOP_01276
multidrug efflux pump	GIAOKLLK_00574	AEIPOBHL_01656	AOBMBJOP_00517
heavy metal efflux system protein	GIAOKLLK_01451	AEIPOBHL_00934	AOBMBJOP_01278
Cellular envelope
polysaccharide biosynthesis protein PslH	GIAOKLLK_01748	AEIPOBHL_01776	AOBMBJOP_01844
lipopolysaccharide export system protein LptC	GIAOKLLK_00642	AEIPOBHL_01379	AOBMBJOP_00135
lipid A 3-O-deacylase EC:3.1.1.-	GIAOKLLK_01465	AEIPOBHL_00920	AOBMBJOP_01264
phospholipase C EC:3.1.4.3	GIAOKLLK_00629	AEIPOBHL_00472	AOBMBJOP_00119
Regulatory systems
two-component system, OmpR family, sensor histidine kinase PhoQ EC:2.7.13.3	GIAOKLLK_00669	AEIPOBHL_01478	AOBMBJOP_00162
two-component system, OmpR family, sensor histidine kinase TctE EC:2.7.13.3	GIAOKLLK_01455	AEIPOBHL_00930	AOBMBJOP_01274
Iron uptake
catecholate siderophore receptor	GIAOKLLK_01439, GIAOKLLK_01850	AEIPOBHL_01190, AEIPOBHL_01191	AOBMBJOP_01291, AOBMBJOP_01752
catecholate siderophore receptor	GIAOKLLK_01439, GIAOKLLK_01850	AEIPOBHL_01190, AEIPOBHL_01191	AOBMBJOP_01291, AOBMBJOP_01752
hemoglobin/transferrin/lactoferrin receptor protein	GIAOKLLK_01722	AEIPOBHL_01076	AOBMBJOP_00877
iron complex outermembrane recepter protein	GIAOKLLK_01438, GIAOKLLK_01850	AEIPOBHL_01189	AOBMBJOP_01291, AOBMBJOP_01753
iron complex outermembrane recepter protein	GIAOKLLK_00991	AEIPOBHL_00313	AOBMBJOP_01586
Miscellaneous functions
quercetin 2,3-dioxygenase EC:1.13.11.24	GIAOKLLK_00049	AEIPOBHL_00794, AEIPOBHL_01675	AOBMBJOP_00944
15-cis-phytoene synthase EC:2.5.1.32	GIAOKLLK_00881	AEIPOBHL_00988	AOBMBJOP_01177
alcohol dehydrogenase (NADP+) EC:1.1.1.2	NA	AEIPOBHL_01138	AOBMBJOP_00643
anaerobic magnesium-protoporphyrin IX monomethyl ester cyclase EC:1.21.98.3	GIAOKLLK_01578	AEIPOBHL_01438	AOBMBJOP_01630
cell division protein ZapB	GIAOKLLK_01406	AEIPOBHL_00178	AOBMBJOP_00278
ceramide glucosyltransferase EC:2.4.1.80	GIAOKLLK_01579	AEIPOBHL_01439	AOBMBJOP_01629
chitin disaccharide deacetylase EC:3.5.1.105	GIAOKLLK_01577	AEIPOBHL_01437	AOBMBJOP_01631
DNA polymerase III subunit delta EC:2.7.7.7	GIAOKLLK_00494	AEIPOBHL_00677	AOBMBJOP_00443
epoxyqueuosine reductase EC:1.17.99.6	GIAOKLLK_00385	AEIPOBHL_00761	AOBMBJOP_00624
peptide deformylase EC:3.5.1.88	GIAOKLLK_01834, GIAOKLLK_01837	AEIPOBHL_01653	AOBMBJOP_00520
prepilin peptidase dependent protein B	GIAOKLLK_00331	AEIPOBHL_01244	AOBMBJOP_00570
putative oxidoreductase	GIAOKLLK_01829	AEIPOBHL_01082	AOBMBJOP_00871
sec-independent protein translocase protein TatA	GIAOKLLK_00785	AEIPOBHL_00052	AOBMBJOP_00784
site-specific DNA-methyltransferase (adenine-specific) EC:2.1.1.72	GIAOKLLK_01363	NA	AOBMBJOP_01830
surfeit locus 1 family protein	GIAOKLLK_00801	AEIPOBHL_00036	AOBMBJOP_00768
type I restriction enzyme M protein EC:2.1.1.72	NA	NA	AOBMBJOP_00063
ubiquinone biosynthesis protein UbiJ	GIAOKLLK_01275	AEIPOBHL_00589	AOBMBJOP_00328
