## Supplementary material for "Metabolic interactions of a minimal bacterial consortium drive robust nitritation at acidic pH": Tab. S4

### Sheet: prokka
	Mycobacterium										Ca. Nitrosoglobus
Functions	R2_bin5	R2_bin4	R2_bin2	R2_bin3	R3_bin2	R3_bin4	R3_bin6	R3_bin3	R3_bin5	R2_bin1	R1_bin45	R2_bin10	R3_bin1
Membrane associated oxidoreductase complex (MRC)
Superoxide dismutases	BBDMBMOG_00600	LOFGKHEF_01362, LOFGKHEF_02242	PGKCNPLC_01175, PGKCNPLC_01440	GIDHLBJO_01740, GIDHLBJO_02977, GIDHLBJO_03910	EEONFPMG_01467	CIOGGCHJ_00380, CIOGGCHJ_01195	EAGHAJDC_01396	GAOHLAMM_01890, GAOHLAMM_02078	KBIKHFMD_00279, KBIKHFMD_01733	LMGHFBML_01512, LMGHFBML_03455
DoxX family membrane proteins		LOFGKHEF_02810	PGKCNPLC_01938, PGKCNPLC_01947, PGKCNPLC_03169	GIDHLBJO_00480, GIDHLBJO_03177	EEONFPMG_01714, EEONFPMG_02136	CIOGGCHJ_00469, CIOGGCHJ_01387	EAGHAJDC_01287, EAGHAJDC_02239	GAOHLAMM_00548, GAOHLAMM_00786, GAOHLAMM_02948	KBIKHFMD_01397, KBIKHFMD_02760	LMGHFBML_00405, LMGHFBML_02187, LMGHFBML_03489
Thiol-oxidoreductase	BBDMBMOG_02287		PGKCNPLC_03553	GIDHLBJO_00064	EEONFPMG_01124	CIOGGCHJ_01752	EAGHAJDC_01721	GAOHLAMM_01846	KBIKHFMD_01132	LMGHFBML_03779
Potassium transport
Potassium-transporting ATPase ATP-binding subunit	BBDMBMOG_01548	LOFGKHEF_00165, LOFGKHEF_00660	PGKCNPLC_02670		EEONFPMG_02701	CIOGGCHJ_00134, CIOGGCHJ_00997	EAGHAJDC_01193, EAGHAJDC_01347	GAOHLAMM_00955		LMGHFBML_02734, LMGHFBML_02915
Potassium-transporting ATPase potassium-binding subunit	BBDMBMOG_01547
Potassium-transporting ATPase KdpC subunit	BBDMBMOG_01549
Sodium, potassium, lithium and rubidium/H+ antiporter		LOFGKHEF_00786	PGKCNPLC_00591, PGKCNPLC_01939	GIDHLBJO_01698		CIOGGCHJ_01388		GAOHLAMM_00092	KBIKHFMD_01691
Low affinity potassium transport system protein kup											GIAOKLLK_00609	AEIPOBHL_00492	AOBMBJOP_00099
Sodium-potassium/proton antiporter ChaA
Glutathione-regulated potassium-efflux system protein KefC		LOFGKHEF_00583	PGKCNPLC_02122	GIDHLBJO_02492	EEONFPMG_00393	CIOGGCHJ_02246, CIOGGCHJ_02301	EAGHAJDC_00546		KBIKHFMD_01317		GIAOKLLK_00782	AEIPOBHL_00055	AOBMBJOP_00787
Trk system potassium uptake protein TrkA		LOFGKHEF_00254, LOFGKHEF_02449	PGKCNPLC_00386, PGKCNPLC_00387, PGKCNPLC_01070	GIDHLBJO_00608, GIDHLBJO_00609, GIDHLBJO_01706	EEONFPMG_01679, EEONFPMG_01680	CIOGGCHJ_01455, CIOGGCHJ_01456, CIOGGCHJ_01869	EAGHAJDC_00130	GAOHLAMM_00526, GAOHLAMM_00527, GAOHLAMM_02859	KBIKHFMD_01525, KBIKHFMD_01526, KBIKHFMD_01699	LMGHFBML_01977, LMGHFBML_01978, LMGHFBML_03540	GIAOKLLK_00613	AEIPOBHL_00488	AOBMBJOP_00103
Trk system potassium uptake protein TrkH											GIAOKLLK_01733	AEIPOBHL_01065	AOBMBJOP_00888
K+/H+ antiporter NhaP			PGKCNPLC_01069	GIDHLBJO_01705					KBIKHFMD_01698	LMGHFBML_03256
K+/H+ antiporter NhaP2	BBDMBMOG_01740
K+/H+ antiporter subunit KhtU	BBDMBMOG_00811			GIDHLBJO_03678	EEONFPMG_00435				KBIKHFMD_01200
K+/H+ antiporter subunit KhtT				GIDHLBJO_03679	EEONFPMG_00436				KBIKHFMD_01199
Sodium and proton transport and other transporters
Na+/H+ antiporter subunit D		LOFGKHEF_02234
Na+/H+ antiporter subunit E		LOFGKHEF_02235
Na+/H+ antiporter NhaA	BBDMBMOG_02080	LOFGKHEF_02629	PGKCNPLC_00323, PGKCNPLC_02998		EEONFPMG_00064		EAGHAJDC_02466	GAOHLAMM_01190			GIAOKLLK_00290	AEIPOBHL_00869	AOBMBJOP_01452
Na+/H+ antiporter NhaP											GIAOKLLK_00839	AEIPOBHL_01746	AOBMBJOP_01696
Na+-translocating NADH-quinone reductase subunit F
Putative K+-stimulated pyrophosphate-energized sodium pump											GIAOKLLK_01484	AEIPOBHL_00901	AOBMBJOP_01246
H+/Cl- exchange transporter ClcA	BBDMBMOG_00488
Divalent metal cation transporter MntH	BBDMBMOG_00032	LOFGKHEF_01825	PGKCNPLC_02464		EEONFPMG_02493	CIOGGCHJ_01004	EAGHAJDC_00652	GAOHLAMM_00961		LMGHFBML_02906
Cadmium, cobalt and zinc/H+-K+ antiporter			PGKCNPLC_01933, PGKCNPLC_03481	GIDHLBJO_04390		CIOGGCHJ_01589, CIOGGCHJ_02854		GAOHLAMM_02784		LMGHFBML_01769
Proton consumption
Beta-carbonic anhydrase 1		LOFGKHEF_01573	PGKCNPLC_00826	GIDHLBJO_03515	EEONFPMG_01280	CIOGGCHJ_02328	EAGHAJDC_00848	GAOHLAMM_02063	KBIKHFMD_03697	LMGHFBML_01331	GIAOKLLK_01499	AEIPOBHL_01641	AOBMBJOP_01305
Glutamate decarboxylase	BBDMBMOG_01720	LOFGKHEF_02171	PGKCNPLC_03374	GIDHLBJO_00280	EEONFPMG_03524	CIOGGCHJ_02132			KBIKHFMD_00590	LMGHFBML_03860
GABA permease
Cellular envelope
Spermidine/putrescine import ATP-binding protein PotA	BBDMBMOG_01538
Regulartory systems
Phosphate-specific transport system accessory protein PhoU		LOFGKHEF_02723	PGKCNPLC_00960	GIDHLBJO_01115, GIDHLBJO_03718	EEONFPMG_02208	CIOGGCHJ_00970	EAGHAJDC_02553	GAOHLAMM_02842	KBIKHFMD_00232, KBIKHFMD_03356	LMGHFBML_02138	GIAOKLLK_00400	AEIPOBHL_00606	AOBMBJOP_00346
Repair systems
DNA replication and repair protein RecF		LOFGKHEF_03073	PGKCNPLC_03301	GIDHLBJO_00829	EEONFPMG_03493	CIOGGCHJ_02360	EAGHAJDC_01694	GAOHLAMM_01378	KBIKHFMD_00341	LMGHFBML_00201, LMGHFBML_00251, LMGHFBML_01339
DNA mismatch repair protein MutS			PGKCNPLC_03010, PGKCNPLC_03729								GIAOKLLK_00206	AEIPOBHL_01593	AOBMBJOP_01679
DNA repair protein RecO		LOFGKHEF_02283	PGKCNPLC_01675	GIDHLBJO_02231	EEONFPMG_00662	CIOGGCHJ_01580	EAGHAJDC_00675	GAOHLAMM_01103	KBIKHFMD_03461	LMGHFBML_00717	GIAOKLLK_01222	AEIPOBHL_00430	AOBMBJOP_00692
DNA mismatch repair protein MutL											GIAOKLLK_01503		AOBMBJOP_00054
DNA repair protein RadA	BBDMBMOG_00696	LOFGKHEF_01783	PGKCNPLC_01639	GIDHLBJO_01495	EEONFPMG_00268	CIOGGCHJ_00095	EAGHAJDC_02629	GAOHLAMM_00666	KBIKHFMD_00069	LMGHFBML_03897	GIAOKLLK_00736	AEIPOBHL_01098	AOBMBJOP_00226
DNA repair protein RecN	BBDMBMOG_01296	LOFGKHEF_01887	PGKCNPLC_02757	GIDHLBJO_04022	EEONFPMG_02786	CIOGGCHJ_02697	EAGHAJDC_01986	GAOHLAMM_02745	KBIKHFMD_03550	LMGHFBML_03906	GIAOKLLK_01801	AEIPOBHL_00306	AOBMBJOP_01126
Drug resistance
putative multidrug resistance ABC transporter ATP-binding/permease protein YheI
putative multidrug resistance ABC transporter ATP-binding/permease protein YheH
putative multidrug resistance protein EmrK											GIAOKLLK_01357	AEIPOBHL_01800	AOBMBJOP_01836
putative multidrug resistance protein EmrY	BBDMBMOG_00838											AEIPOBHL_01804
